# Unraveling microbial interactions in the gut microbiome

**DOI:** 10.1101/2021.05.17.444446

**Authors:** Aarthi Ravikrishnan, Karthik Raman

**Affiliations:** Department of Biotechnology, Bhupat and Jyoti Mehta School of Biosciences, Indian Institute of Technology (IIT) Madras; Initiative for Biological Systems Engineering, IIT Madras; Robert Bosch Centre for Data Science and Artificial Intelligence (RBC-DSAI), IIT Madras, Chennai — 600 036, INDIA

## Abstract

The human gut comprises trillions of microorganisms that take part in several critical functions of the body. Within this structured habitat, the microbes synergise with one another mainly mediated through metabolic exchanges. In this study, we used 52 most commonly occurring microbial species in the gut and identified the interactions between them. Using our previously developed graph-based algorithm, MetQuest, we enumerate several biosynthetic pathways, mainly involved in amino acid biosynthesis and spanning across a pair of organisms. We compute the Metabolic Support Index (MSI), which captures the extent of support/interaction between a pair of microbes, based on the incremental change in metabolic capabilities achieved in a community vis-à-vis the individual organisms. Our results from these analyses are four-fold. Firstly, we show that dependencies between the gut microorganisms largely vary with respect to the environmental conditions. We observe that few phyla such as Firmicutes, Fusobacteria and Proteobacter showed significantly higher metabolic support on DMEM conditions compared to HF medium. Secondly, we infer a microbial association network based on the MSI values and found that the gut organisms are arranged in trophic-levels, with *B. bifidum* and *R. torques* acting as central nodes with the highest betweenness centrality. Thirdly, we find that species belonging to *Lactobacillus* genus, especially *L. mucosae* and *L. reuteri* show an enriched amino acid synthesising ability in the presence of many other gut organisms on a minimal glucose medium. Finally, through pathway analyses, we observe that metabolic exchanges are medium-dependent, and many of the metabolites are involved in energy metabolism, nucleotide, and vitamin biosynthesis. Overall, this study sheds light on the astonishing variety of underlying interactions between microorganisms in the gut.

**Author Summary:** Microorganisms are ubiquitous and exist in evolutionarily and metabolically diverse communities around us. In practically every ecosystem, microbes form complex dynamic assemblages—such as in the human gut, where they outnumber human cells. Community structure in these microbiomes is dictated by a complex web of interactions, where metabolic interactions are known to predominate. In this study, we employ computational tools to interrogate community metabolic networks and unravel the dependencies between microbes in the gut. We used 52 important and commonly occurring microbial species in the gut, as identified in previous studies. Through our analyses, we show that the dependencies between gut organisms vary in different environmental conditions. Further, we show that these organisms are arranged in multiple trophic levels, where a select few of them acting as central nodes. We also identify the metabolic interactions and demonstrate how synergistic interactions can enhance the amino acid biosynthesis in gut bacteria. These results, taken together, help us better understand the mechanism behind these interactions, which would pave the way for the rational design of pre- and pro-biotic formulations.
