## Supplementary Table 1 for "Unraveling microbial interactions in the gut microbiome"

Organism	Phyla	Family
Acidaminococcus fermentans DSM 20731	Firmicutes	Acidaminococcaceae
Akkermansia muciniphila ATCC BAA 835	Verrucomicrobia	Akkermansiaceae
Alistipes finegoldii DSM 17242	Bacteroidetes	Rikenellaceae
Alistipes putredinis DSM 17216	Bacteroidetes	Rikenellaceae
Alistipes shahii WAL 8301	Bacteroidetes	Rikenellaceae
Bacteroides caccae ATCC 43185	Bacteroidetes	Bacteroidaceae
Bacteroides coprocola M16 DSM 17136	Bacteroidetes	Bacteroidaceae
Bacteroides eggerthii DSM 20697	Bacteroidetes	Bacteroidaceae
Bacteroides fragilis NCTC 9343	Bacteroidetes	Bacteroidaceae
Bacteroides intestinalis 341 DSM 17393	Bacteroidetes	Bacteroidaceae
Bacteroides stercoris ATCC 43183	Bacteroidetes	Bacteroidaceae
Bacteroides thetaiotaomicron VPI 5482	Bacteroidetes	Bacteroidaceae
Bacteroides uniformis ATCC 8492	Bacteroidetes	Bacteroidaceae
Bifidobacterium adolescentis ATCC 15703	Actinobacteria	Bifidobacteriaceae
Bifidobacterium bifidum PRL2010	Actinobacteria	Bifidobacteriaceae
Bifidobacterium longum NCC2705	Actinobacteria	Bifidobacteriaceae
Bilophila wadsworthia 3 1 6	Proteobacteria	Desulfovibrionaceae
Blautia wexlerae DSM 19850	Firmicutes	Lachnospiraceae
Citrobacter amalonaticus Y19	Proteobacteria	Enterobacteriaceae
Clostridium clostridioforme CM201	Firmicutes	Lachnospiraceae
Collinsella tanakaei YIT 12063	Actinobacteria	Coriobacteriaceae
Coprococcus catus GD 7	Firmicutes	Lachnospiraceae
Desulfovibrio desulfuricans subsp desulfuricans DSM 642	Proteobacteria	Desulfovibrionaceae
Desulfovibrio piger ATCC 29098	Proteobacteria	Desulfovibrionaceae
Dialister invisus DSM 15470	Firmicutes	Veillonellaceae
Dorea longicatena DSM 13814	Firmicutes	Lachnospiraceae
Enterobacter cloacae EcWSU1	Proteobacteria	Enterobacteriaceae
Enterococcus faecium TX1330	Firmicutes	Enterococcaceae
Escherichia coli str K 12 substr MG1655	Proteobacteria	Enterobacteriaceae
Eubacterium rectale M104 1	Firmicutes	Lachnospiraceae
Faecalibacterium prausnitzii L2 6	Firmicutes	Ruminococcaceae
Fusobacterium varium ATCC 27725	Fusobacteria	Fusobacteriaceae
Haemophilus parainfluenzae T3T1	Proteobacteria	Pasteurellaceae
Helicobacter pylori 26695	Proteobacteria	Helicobacteraceae
Klebsiella pneumoniae pneumoniae MGH78578	Proteobacteria	Enterobacteriaceae
Lactobacillus mucosae LM1	Firmicutes	Lactobacillaceae
Lactobacillus reuteri SD2112 ATCC 55730	Firmicutes	Lactobacillaceae
Megasphaera elsdenii DSM 20460	Firmicutes	Veillonellaceae
Parabacteroides distasonis ATCC 8503	Bacteroidetes	Porphyromonadaceae
Parabacteroides johnsonii DSM 18315	Bacteroidetes	Porphyromonadaceae
Phascolarctobacterium succinatutens YIT 12067	Firmicutes	Acidaminococcaceae
Prevotella ruminicola 23	Bacteroidetes	Prevotellaceae
Pseudoflavonifractor capillosus strain ATCC 29799	Firmicutes	unclassified Clostridiales
Roseburia intestinalis L1 82	Firmicutes	Lachnospiraceae
Roseburia inulinivorans DSM 16841	Firmicutes	Lachnospiraceae
Ruminococcus bromii L2 63	Firmicutes	Ruminococcaceae
Ruminococcus callidus ATCC 2776001	Firmicutes	Ruminococcaceae
Ruminococcus torques ATCC 27756	Firmicutes	Lachnospiraceae
Shigella flexneri 2002017	Proteobacteria	Enterobacteriaceae
Streptococcus salivarius JIM8777	Firmicutes	Streptococcaceae
Subdoligranulum variabile DSM 15176	Firmicutes	Ruminococcaceae
Veillonella atypica ACS 049 V Sch6	Firmicutes	Veillonellaceae
