## Supplementary Table 2 for "Unraveling microbial interactions in the gut microbiome"

DMEM	High Fibre	Minimal glucose
ACP__91__c__93__	12dgr180__91__e__93__	ACP__91__e__93__
ACP__91__e__93__	26dap_M__91__e__93__	adp__91__e__93__
adp__91__c__93__	2dmmq8__91__e__93__	ahcys__91__e__93__
adp__91__e__93__	2obut__91__e__93__	akg__91__e__93__
ala_L__91__c__93__	3mop__91__e__93__	amet__91__e__93__
ala_L__91__e__93__	4abz__91__e__93__	amp__91__e__93__
amp__91__c__93__	4hbz__91__e__93__	atp__91__e__93__
amp__91__e__93__	7dhcdchol__91__e__93__	btn_co2__91__e__93__
arabinogal__91__c__93__	7ocholate__91__e__93__	cdp__91__e__93__
arabinogal__91__e__93__	ac__91__e__93__	cl__91__e__93__
arg_L__91__c__93__	acgam__91__e__93__	co2__91__e__93__
arg_L__91__e__93__	acmana__91__e__93__	coa__91__e__93__
asn_L__91__c__93__	acnam__91__e__93__	cobalt2__91__e__93__
asn_L__91__e__93__	ACP__91__e__93__	cpppg3__91__e__93__
asp_L__91__c__93__	adchac__91__e__93__	cu2__91__e__93__
asp_L__91__e__93__	ade__91__e__93__	cytd__91__e__93__
atp__91__c__93__	adn__91__e__93__	dad_2__91__e__93__
atp__91__e__93__	adp__91__e__93__	dadp__91__e__93__
btn_co2__91__c__93__	adpcbl__91__e__93__	datp__91__e__93__
btn_co2__91__e__93__	ahcys__91__e__93__	dgdp__91__e__93__
ca2__91__c__93__	akg__91__e__93__	dgmp__91__e__93__
ca2__91__e__93__	ala_D__91__e__93__	dttp__91__e__93__
cdp__91__c__93__	ala_L__91__e__93__	fad__91__e__93__
cdp__91__e__93__	alchac__91__e__93__	fadh2__91__e__93__
chol__91__c__93__	amet__91__e__93__	fe2__91__e__93__
chol__91__e__93__	amp__91__e__93__	fe3__91__e__93__
cl__91__c__93__	amylopect900__91__e__93__	glc_D__91__e__93__
cl__91__e__93__	amylose300__91__e__93__	gly__91__e__93__
co2__91__c__93__	arab_D__91__e__93__	gtp__91__e__93__
co2__91__e__93__	arab_L__91__e__93__	h2__91__e__93__
coa__91__c__93__	arabinan101__91__e__93__	h2o__91__e__93__
coa__91__e__93__	arabinogal__91__e__93__	h2s__91__e__93__
cobalt2__91__c__93__	arabinoxyl__91__e__93__	h__91__e__93__
cobalt2__91__e__93__	arachd__91__e__93__	hco3__91__e__93__
cpppg3__91__c__93__	arg_L__91__e__93__	idp__91__e__93__
cpppg3__91__e__93__	asn_L__91__e__93__	imp__91__e__93__
cu2__91__c__93__	asp_L__91__e__93__	itp__91__e__93__
cu2__91__e__93__	atp__91__e__93__	mg2__91__e__93__
cys_L__91__c__93__	bglc__91__e__93__	mlthf__91__e__93__
cys_L__91__e__93__	btn__91__e__93__	mn2__91__e__93__
cytd__91__c__93__	btn_co2__91__e__93__	n2__91__e__93__
cytd__91__e__93__	C02528__91__e__93__	na1__91__e__93__
dad_2__91__e__93__	ca2__91__e__93__	nad__91__e__93__
dadp__91__c__93__	cbl1__91__e__93__	nadh__91__e__93__
dadp__91__e__93__	cdp__91__e__93__	nadp__91__e__93__
datp__91__c__93__	cellb__91__e__93__	nadph__91__e__93__
datp__91__e__93__	cellul__91__e__93__	nh4__91__e__93__
dgdp__91__c__93__	cgly__91__e__93__	no2__91__e__93__
dgdp__91__e__93__	chol__91__e__93__	no3__91__e__93__
dgmp__91__c__93__	cholate__91__e__93__	o2__91__e__93__
dgmp__91__e__93__	chor__91__e__93__	pi__91__e__93__
dttp__91__c__93__	chsterol__91__e__93__	ppi__91__e__93__
dttp__91__e__93__	cit__91__e__93__	q8__91__e__93__
fad__91__c__93__	cl__91__e__93__	q8h2__91__e__93__
fad__91__e__93__	co2__91__e__93__	so4__91__e__93__
fadh2__91__c__93__	coa__91__e__93__	udp__91__e__93__
fadh2__91__e__93__	cobalt2__91__e__93__	ump__91__e__93__
fe2__91__c__93__	coprost__91__e__93__	zn2__91__e__93__
fe2__91__e__93__	cpppg3__91__e__93__	ACP__91__c__93__
fe3__91__c__93__	csn__91__e__93__	adp__91__c__93__
fe3__91__e__93__	cu2__91__e__93__	ahcys__91__c__93__
fol__91__c__93__	cys_L__91__e__93__	akg__91__c__93__
fol__91__e__93__	cytd__91__e__93__	amet__91__c__93__
glc_D__91__c__93__	dad_2__91__e__93__	amp__91__c__93__
glc_D__91__e__93__	dadp__91__e__93__	atp__91__c__93__
gln_L__91__c__93__	datp__91__e__93__	btn_co2__91__c__93__
gln_L__91__e__93__	dchac__91__e__93__	cdp__91__c__93__
glu_L__91__c__93__	dcyt__91__e__93__	cl__91__c__93__
glu_L__91__e__93__	ddca__91__e__93__	co2__91__c__93__
gly__91__c__93__	dextran40__91__e__93__	coa__91__c__93__
gly__91__e__93__	dgchol__91__e__93__	cobalt2__91__c__93__
gtp__91__c__93__	dgdp__91__e__93__	cpppg3__91__c__93__
gtp__91__e__93__	dgmp__91__e__93__	cu2__91__c__93__
h2__91__c__93__	dgsn__91__e__93__	cytd__91__c__93__
h2__91__e__93__	drib__91__e__93__	dad_2__91__c__93__
h2o__91__c__93__	dttp__91__e__93__	dadp__91__c__93__
h2o__91__e__93__	etoh__91__e__93__	datp__91__c__93__
h2s__91__c__93__	fad__91__e__93__	dgdp__91__c__93__
h2s__91__e__93__	fadh2__91__e__93__	dgmp__91__c__93__
h__91__c__93__	fald__91__e__93__	dttp__91__c__93__
h__91__e__93__	fe2__91__e__93__	fad__91__c__93__
hco3__91__c__93__	fe3__91__e__93__	fadh2__91__c__93__
hco3__91__e__93__	fe3dcit__91__e__93__	fe2__91__c__93__
his_L__91__c__93__	fol__91__e__93__	fe3__91__c__93__
his_L__91__e__93__	for__91__e__93__	glc_D__91__c__93__
idp__91__c__93__	fru__91__e__93__	gly__91__c__93__
idp__91__e__93__	fuc_L__91__e__93__	gtp__91__c__93__
ile_L__91__c__93__	fum__91__e__93__	h2__91__c__93__
ile_L__91__e__93__	gal__91__e__93__	h2o__91__c__93__
imp__91__c__93__	galmannan__91__e__93__	h2s__91__c__93__
imp__91__e__93__	gam__91__e__93__	h__91__c__93__
inost__91__c__93__	gchola__91__e__93__	hco3__91__c__93__
inost__91__e__93__	glc_D__91__e__93__	idp__91__c__93__
itp__91__c__93__	glcmannan__91__e__93__	imp__91__c__93__
itp__91__e__93__	glcn__91__e__93__	itp__91__c__93__
k__91__c__93__	gln_L__91__e__93__	mg2__91__c__93__
k__91__e__93__	glu_D__91__e__93__	mlthf__91__c__93__
leu_L__91__c__93__	glu_L__91__e__93__	mn2__91__c__93__
leu_L__91__e__93__	gly__91__e__93__	n2__91__c__93__
lys_L__91__c__93__	glyc3p__91__e__93__	na1__91__c__93__
lys_L__91__e__93__	glyc__91__e__93__	nad__91__c__93__
met_L__91__c__93__	glyleu__91__e__93__	nadh__91__c__93__
met_L__91__e__93__	gsn__91__e__93__	nadp__91__c__93__
mg2__91__c__93__	gthox__91__e__93__	nadph__91__c__93__
mg2__91__e__93__	gthrd__91__e__93__	nh4__91__c__93__
mlthf__91__c__93__	gtp__91__e__93__	no2__91__c__93__
mlthf__91__e__93__	gua__91__e__93__	no3__91__c__93__
mn2__91__c__93__	h2__91__e__93__	o2__91__c__93__
mn2__91__e__93__	h2o__91__e__93__	pi__91__c__93__
mqn7__91__c__93__	h2s__91__e__93__	ppi__91__c__93__
mqn7__91__e__93__	h__91__e__93__	q8__91__c__93__
mqn8__91__c__93__	HC02191__91__e__93__	q8h2__91__c__93__
mqn8__91__e__93__	HC02194__91__e__93__	so4__91__c__93__
n2__91__c__93__	hco3__91__e__93__	udp__91__c__93__
n2__91__e__93__	hdca__91__e__93__	ump__91__c__93__
na1__91__e__93__	hdcea__91__e__93__	zn2__91__c__93__
nad__91__c__93__	his_L__91__e__93__
nad__91__e__93__	hom_L__91__e__93__
nadh__91__c__93__	homogal__91__e__93__
nadh__91__e__93__	hxan__91__e__93__
nadp__91__c__93__	icdchol__91__e__93__
nadp__91__e__93__	idp__91__e__93__
nadph__91__c__93__	ile_L__91__e__93__
nadph__91__e__93__	imp__91__e__93__
ncam__91__c__93__	indole__91__e__93__
ncam__91__e__93__	inost__91__e__93__
nh4__91__c__93__	ins__91__e__93__
nh4__91__e__93__	inulin__91__e__93__
no2__91__c__93__	isochol__91__e__93__
no2__91__e__93__	itp__91__e__93__
no3__91__c__93__	k__91__e__93__
no3__91__e__93__	kestopt__91__e__93__
phe_L__91__c__93__	lanost__91__e__93__
phe_L__91__e__93__	lcts__91__e__93__
pheme__91__c__93__	leu_L__91__e__93__
pheme__91__e__93__	levan1000__91__e__93__
pi__91__c__93__	lichn__91__e__93__
pi__91__e__93__	lmn30__91__e__93__
pnto_R__91__c__93__	lnlc__91__e__93__
pnto_R__91__e__93__	lnlnca__91__e__93__
ppi__91__c__93__	lnlncg__91__e__93__
ppi__91__e__93__	lys_L__91__e__93__
pro_L__91__c__93__	malt__91__e__93__
pro_L__91__e__93__	man__91__e__93__
pydx__91__c__93__	melib__91__e__93__
pydx__91__e__93__	meoh__91__e__93__
pydxn__91__c__93__	met_L__91__e__93__
pydxn__91__e__93__	metsox_S_L__91__e__93__
pyr__91__c__93__	mg2__91__e__93__
pyr__91__e__93__	MGlcn100__91__e__93__
q8__91__c__93__	MGlcn100_rl__91__e__93__
q8__91__e__93__	MGlcn101__91__e__93__
q8h2__91__c__93__	MGlcn101_rl__91__e__93__
q8h2__91__e__93__	MGlcn102__91__e__93__
ribflv__91__c__93__	MGlcn102_rl__91__e__93__
ribflv__91__e__93__	MGlcn103__91__e__93__
ser_L__91__c__93__	MGlcn103_rl__91__e__93__
ser_L__91__e__93__	MGlcn104__91__e__93__
sheme__91__c__93__	MGlcn104_rl__91__e__93__
sheme__91__e__93__	MGlcn105__91__e__93__
so4__91__c__93__	MGlcn105_rl__91__e__93__
so4__91__e__93__	MGlcn106__91__e__93__
thm__91__c__93__	MGlcn106_rl__91__e__93__
thm__91__e__93__	MGlcn107__91__e__93__
thr_L__91__c__93__	MGlcn107_rl__91__e__93__
thr_L__91__e__93__	MGlcn108__91__e__93__
trp_L__91__c__93__	MGlcn108_rl__91__e__93__
trp_L__91__e__93__	MGlcn109__91__e__93__
tyr_L__91__c__93__	MGlcn109_rl__91__e__93__
tyr_L__91__e__93__	MGlcn10__91__e__93__
udp__91__c__93__	MGlcn10_rl__91__e__93__
udp__91__e__93__	MGlcn110__91__e__93__
ump__91__c__93__	MGlcn110_rl__91__e__93__
ump__91__e__93__	MGlcn111__91__e__93__
val_L__91__c__93__	MGlcn111_rl__91__e__93__
val_L__91__e__93__	MGlcn112__91__e__93__
zn2__91__c__93__	MGlcn112_rl__91__e__93__
zn2__91__e__93__	MGlcn113__91__e__93__
	MGlcn113_rl__91__e__93__
	MGlcn114__91__e__93__
	MGlcn114_rl__91__e__93__
	MGlcn115__91__e__93__
	MGlcn115_rl__91__e__93__
	MGlcn116__91__e__93__
	MGlcn116_rl__91__e__93__
	MGlcn117__91__e__93__
	MGlcn117_rl__91__e__93__
	MGlcn118__91__e__93__
	MGlcn118_rl__91__e__93__
	MGlcn119__91__e__93__
	MGlcn119_rl__91__e__93__
	MGlcn120__91__e__93__
	MGlcn120_rl__91__e__93__
	MGlcn121__91__e__93__
	MGlcn121_rl__91__e__93__
	MGlcn122__91__e__93__
	MGlcn122_rl__91__e__93__
	MGlcn123__91__e__93__
	MGlcn123_rl__91__e__93__
	MGlcn124__91__e__93__
	MGlcn124_rl__91__e__93__
	MGlcn126__91__e__93__
	MGlcn126_rl__91__e__93__
	MGlcn127__91__e__93__
	MGlcn127_rl__91__e__93__
	MGlcn128__91__e__93__
	MGlcn128_rl__91__e__93__
	MGlcn129__91__e__93__
	MGlcn129_rl__91__e__93__
	MGlcn12__91__e__93__
	MGlcn12_rl__91__e__93__
	MGlcn130__91__e__93__
	MGlcn130_rl__91__e__93__
	MGlcn131__91__e__93__
	MGlcn131_rl__91__e__93__
	MGlcn132__91__e__93__
	MGlcn132_rl__91__e__93__
	MGlcn133__91__e__93__
	MGlcn133_rl__91__e__93__
	MGlcn134__91__e__93__
	MGlcn134_rl__91__e__93__
	MGlcn135__91__e__93__
	MGlcn135_rl__91__e__93__
	MGlcn136__91__e__93__
	MGlcn136_rl__91__e__93__
	MGlcn137__91__e__93__
	MGlcn137_rl__91__e__93__
	MGlcn138__91__e__93__
	MGlcn138_rl__91__e__93__
	MGlcn139__91__e__93__
	MGlcn139_rl__91__e__93__
	MGlcn13__91__e__93__
	MGlcn13_rl__91__e__93__
	MGlcn140__91__e__93__
	MGlcn140_rl__91__e__93__
	MGlcn141__91__e__93__
	MGlcn141_rl__91__e__93__
	MGlcn142__91__e__93__
	MGlcn142_rl__91__e__93__
	MGlcn143__91__e__93__
	MGlcn143_rl__91__e__93__
	MGlcn144__91__e__93__
	MGlcn144_rl__91__e__93__
	MGlcn145__91__e__93__
	MGlcn145_rl__91__e__93__
	MGlcn146__91__e__93__
	MGlcn146_rl__91__e__93__
	MGlcn147__91__e__93__
	MGlcn147_rl__91__e__93__
	MGlcn148__91__e__93__
	MGlcn148_rl__91__e__93__
	MGlcn149__91__e__93__
	MGlcn149_rl__91__e__93__
	MGlcn14__91__e__93__
	MGlcn14_rl__91__e__93__
	MGlcn150__91__e__93__
	MGlcn150_rl__91__e__93__
	MGlcn151__91__e__93__
	MGlcn151_rl__91__e__93__
	MGlcn152__91__e__93__
	MGlcn152_rl__91__e__93__
	MGlcn153__91__e__93__
	MGlcn153_rl__91__e__93__
	MGlcn154__91__e__93__
	MGlcn154_rl__91__e__93__
	MGlcn155__91__e__93__
	MGlcn155_rl__91__e__93__
	MGlcn156__91__e__93__
	MGlcn156_rl__91__e__93__
	MGlcn157__91__e__93__
	MGlcn157_rl__91__e__93__
	MGlcn158__91__e__93__
	MGlcn158_rl__91__e__93__
	MGlcn159__91__e__93__
	MGlcn159_rl__91__e__93__
	MGlcn15__91__e__93__
	MGlcn15_rl__91__e__93__
	MGlcn160__91__e__93__
	MGlcn160_rl__91__e__93__
	MGlcn161__91__e__93__
	MGlcn161_rl__91__e__93__
	MGlcn162__91__e__93__
	MGlcn162_rl__91__e__93__
	MGlcn163__91__e__93__
	MGlcn163_rl__91__e__93__
	MGlcn164__91__e__93__
	MGlcn164_rl__91__e__93__
	MGlcn165__91__e__93__
	MGlcn165_rl__91__e__93__
	MGlcn166__91__e__93__
	MGlcn166_rl__91__e__93__
	MGlcn167__91__e__93__
	MGlcn167_rl__91__e__93__
	MGlcn168__91__e__93__
	MGlcn168_rl__91__e__93__
	MGlcn169__91__e__93__
	MGlcn169_rl__91__e__93__
	MGlcn16__91__e__93__
	MGlcn16_rl__91__e__93__
	MGlcn170__91__e__93__
	MGlcn170_rl__91__e__93__
	MGlcn171__91__e__93__
	MGlcn171_rl__91__e__93__
	MGlcn172__91__e__93__
	MGlcn172_rl__91__e__93__
	MGlcn173__91__e__93__
	MGlcn173_rl__91__e__93__
	MGlcn174__91__e__93__
	MGlcn174_rl__91__e__93__
	MGlcn175__91__e__93__
	MGlcn175_rl__91__e__93__
	MGlcn176__91__e__93__
	MGlcn176_rl__91__e__93__
	MGlcn177__91__e__93__
	MGlcn177_rl__91__e__93__
	MGlcn178__91__e__93__
	MGlcn178_rl__91__e__93__
	MGlcn179__91__e__93__
	MGlcn179_rl__91__e__93__
	MGlcn17__91__e__93__
	MGlcn17_rl__91__e__93__
	MGlcn180__91__e__93__
	MGlcn180_rl__91__e__93__
	MGlcn181__91__e__93__
	MGlcn181_rl__91__e__93__
	MGlcn182__91__e__93__
	MGlcn182_rl__91__e__93__
	MGlcn183__91__e__93__
	MGlcn183_rl__91__e__93__
	MGlcn185__91__e__93__
	MGlcn185_rl__91__e__93__
	MGlcn186__91__e__93__
	MGlcn186_rl__91__e__93__
	MGlcn187__91__e__93__
	MGlcn187_rl__91__e__93__
	MGlcn188__91__e__93__
	MGlcn188_rl__91__e__93__
	MGlcn189__91__e__93__
	MGlcn189_rl__91__e__93__
	MGlcn18__91__e__93__
	MGlcn18_rl__91__e__93__
	MGlcn190__91__e__93__
	MGlcn190_rl__91__e__93__
	MGlcn191__91__e__93__
	MGlcn191_rl__91__e__93__
	MGlcn192__91__e__93__
	MGlcn192_rl__91__e__93__
	MGlcn193__91__e__93__
	MGlcn193_rl__91__e__93__
	MGlcn194__91__e__93__
	MGlcn194_rl__91__e__93__
	MGlcn195__91__e__93__
	MGlcn195_rl__91__e__93__
	MGlcn196__91__e__93__
	MGlcn196_rl__91__e__93__
	MGlcn19__91__e__93__
	MGlcn19_rl__91__e__93__
	MGlcn20__91__e__93__
	MGlcn20_rl__91__e__93__
	MGlcn21__91__e__93__
	MGlcn21_rl__91__e__93__
	MGlcn22__91__e__93__
	MGlcn22_rl__91__e__93__
	MGlcn23__91__e__93__
	MGlcn23_rl__91__e__93__
	MGlcn24__91__e__93__
	MGlcn24_rl__91__e__93__
	MGlcn25__91__e__93__
	MGlcn25_rl__91__e__93__
	MGlcn26__91__e__93__
	MGlcn26_rl__91__e__93__
	MGlcn27__91__e__93__
	MGlcn27_rl__91__e__93__
	MGlcn28__91__e__93__
	MGlcn28_rl__91__e__93__
	MGlcn29__91__e__93__
	MGlcn29_rl__91__e__93__
	MGlcn2__91__e__93__
	MGlcn2_rl__91__e__93__
	MGlcn30__91__e__93__
	MGlcn30_rl__91__e__93__
	MGlcn31__91__e__93__
	MGlcn31_rl__91__e__93__
	MGlcn32__91__e__93__
	MGlcn32_rl__91__e__93__
	MGlcn33__91__e__93__
	MGlcn33_rl__91__e__93__
	MGlcn34__91__e__93__
	MGlcn34_rl__91__e__93__
	MGlcn35__91__e__93__
	MGlcn35_rl__91__e__93__
	MGlcn36__91__e__93__
	MGlcn36_rl__91__e__93__
	MGlcn37__91__e__93__
	MGlcn37_rl__91__e__93__
	MGlcn38__91__e__93__
	MGlcn38_rl__91__e__93__
	MGlcn39__91__e__93__
	MGlcn39_rl__91__e__93__
	MGlcn3__91__e__93__
	MGlcn3_rl__91__e__93__
	MGlcn40__91__e__93__
	MGlcn40_rl__91__e__93__
	MGlcn41__91__e__93__
	MGlcn41_rl__91__e__93__
	MGlcn42__91__e__93__
	MGlcn42_rl__91__e__93__
	MGlcn45__91__e__93__
	MGlcn45_rl__91__e__93__
	MGlcn46__91__e__93__
	MGlcn46_rl__91__e__93__
	MGlcn47__91__e__93__
	MGlcn47_rl__91__e__93__
	MGlcn48__91__e__93__
	MGlcn48_rl__91__e__93__
	MGlcn4__91__e__93__
	MGlcn4_rl__91__e__93__
	MGlcn50__91__e__93__
	MGlcn50_rl__91__e__93__
	MGlcn51__91__e__93__
	MGlcn51_rl__91__e__93__
	MGlcn53__91__e__93__
	MGlcn53_rl__91__e__93__
	MGlcn54__91__e__93__
	MGlcn54_rl__91__e__93__
	MGlcn55__91__e__93__
	MGlcn55_rl__91__e__93__
	MGlcn56__91__e__93__
	MGlcn56_rl__91__e__93__
	MGlcn57__91__e__93__
	MGlcn57_rl__91__e__93__
	MGlcn58__91__e__93__
	MGlcn58_rl__91__e__93__
	MGlcn59__91__e__93__
	MGlcn59_rl__91__e__93__
	MGlcn5__91__e__93__
	MGlcn5_rl__91__e__93__
	MGlcn60__91__e__93__
	MGlcn60_rl__91__e__93__
	MGlcn61__91__e__93__
	MGlcn61_rl__91__e__93__
	MGlcn62__91__e__93__
	MGlcn62_rl__91__e__93__
	MGlcn63__91__e__93__
	MGlcn63_rl__91__e__93__
	MGlcn64__91__e__93__
	MGlcn64_rl__91__e__93__
	MGlcn65__91__e__93__
	MGlcn65_rl__91__e__93__
	MGlcn66__91__e__93__
	MGlcn66_rl__91__e__93__
	MGlcn67__91__e__93__
	MGlcn67_rl__91__e__93__
	MGlcn68__91__e__93__
	MGlcn68_rl__91__e__93__
	MGlcn69__91__e__93__
	MGlcn69_rl__91__e__93__
	MGlcn6__91__e__93__
	MGlcn6_rl__91__e__93__
	MGlcn70__91__e__93__
	MGlcn70_rl__91__e__93__
	MGlcn71__91__e__93__
	MGlcn71_rl__91__e__93__
	MGlcn72__91__e__93__
	MGlcn72_rl__91__e__93__
	MGlcn73__91__e__93__
	MGlcn73_rl__91__e__93__
	MGlcn74__91__e__93__
	MGlcn74_rl__91__e__93__
	MGlcn75__91__e__93__
	MGlcn75_rl__91__e__93__
	MGlcn76__91__e__93__
	MGlcn76_rl__91__e__93__
	MGlcn77__91__e__93__
	MGlcn77_rl__91__e__93__
	MGlcn78__91__e__93__
	MGlcn78_rl__91__e__93__
	MGlcn79__91__e__93__
	MGlcn79_rl__91__e__93__
	MGlcn7__91__e__93__
	MGlcn7_rl__91__e__93__
	MGlcn80__91__e__93__
	MGlcn80_rl__91__e__93__
	MGlcn81__91__e__93__
	MGlcn81_rl__91__e__93__
	MGlcn82__91__e__93__
	MGlcn82_rl__91__e__93__
	MGlcn83__91__e__93__
	MGlcn83_rl__91__e__93__
	MGlcn84__91__e__93__
	MGlcn84_rl__91__e__93__
	MGlcn85__91__e__93__
	MGlcn85_rl__91__e__93__
	MGlcn86__91__e__93__
	MGlcn86_rl__91__e__93__
	MGlcn87__91__e__93__
	MGlcn87_rl__91__e__93__
	MGlcn88__91__e__93__
	MGlcn88_rl__91__e__93__
	MGlcn89__91__e__93__
	MGlcn89_rl__91__e__93__
	MGlcn8__91__e__93__
	MGlcn8_rl__91__e__93__
	MGlcn90__91__e__93__
	MGlcn90_rl__91__e__93__
	MGlcn91__91__e__93__
	MGlcn91_rl__91__e__93__
	MGlcn92__91__e__93__
	MGlcn92_rl__91__e__93__
	MGlcn93__91__e__93__
	MGlcn93_rl__91__e__93__
	MGlcn94__91__e__93__
	MGlcn94_rl__91__e__93__
	MGlcn95__91__e__93__
	MGlcn95_rl__91__e__93__
	MGlcn96__91__e__93__
	MGlcn96_rl__91__e__93__
	MGlcn97__91__e__93__
	MGlcn97_rl__91__e__93__
	MGlcn98__91__e__93__
	MGlcn98_rl__91__e__93__
	MGlcn99__91__e__93__
	MGlcn99_rl__91__e__93__
	MGlcn9__91__e__93__
	MGlcn9_rl__91__e__93__
	mlthf__91__e__93__
	mn2__91__e__93__
	mnl__91__e__93__
	mobd__91__e__93__
	mqn7__91__e__93__
	mqn8__91__e__93__
	n2__91__e__93__
	na1__91__e__93__
	nac__91__e__93__
	nad__91__e__93__
	nadh__91__e__93__
	nadp__91__e__93__
	nadph__91__e__93__
	ncam__91__e__93__
	nh4__91__e__93__
	nmn__91__e__93__
	no2__91__e__93__
	no3__91__e__93__
	ocdca__91__e__93__
	ocdcea__91__e__93__
	octa__91__e__93__
	orn__91__e__93__
	oxa__91__e__93__
	pect__91__e__93__
	phe_L__91__e__93__
	pheme__91__e__93__
	pi__91__e__93__
	pime__91__e__93__
	pnto_R__91__e__93__
	ppi__91__e__93__
	pro_L__91__e__93__
	ptrc__91__e__93__
	pullulan1200__91__e__93__
	pydam__91__e__93__
	pydx5p__91__e__93__
	pydx__91__e__93__
	pydxn__91__e__93__
	q8__91__e__93__
	q8h2__91__e__93__
	raffin__91__e__93__
	rhamnogalurI__91__e__93__
	rhamnogalurII__91__e__93__
	rib_D__91__e__93__
	ribflv__91__e__93__
	rmn__91__e__93__
	sel__91__e__93__
	ser_L__91__e__93__
	sheme__91__e__93__
	so4__91__e__93__
	spmd__91__e__93__
	starch1200__91__e__93__
	strch1__91__e__93__
	sucr__91__e__93__
	tchola__91__e__93__
	tdchola__91__e__93__
	thm__91__e__93__
	thr_L__91__e__93__
	thymd__91__e__93__
	tre__91__e__93__
	trp_L__91__e__93__
	ttdca__91__e__93__
	tyr_L__91__e__93__
	uchol__91__e__93__
	udoholcoa__91__e__93__
	udp__91__e__93__
	ump__91__e__93__
	ura__91__e__93__
	uri__91__e__93__
	val_L__91__e__93__
	xan__91__e__93__
	xyl_D__91__e__93__
	xylan__91__e__93__
	xyluglc__91__e__93__
	zn2__91__e__93__
	12dgr180__91__c__93__
	26dap_M__91__c__93__
	2dmmq8__91__c__93__
	2obut__91__c__93__
	3mop__91__c__93__
	4abz__91__c__93__
	4hbz__91__c__93__
	7dhcdchol__91__c__93__
	7ocholate__91__c__93__
	ac__91__c__93__
	acgam__91__c__93__
	acmana__91__c__93__
	acnam__91__c__93__
	ACP__91__c__93__
	adchac__91__c__93__
	ade__91__c__93__
	adn__91__c__93__
	adp__91__c__93__
	adpcbl__91__c__93__
	ahcys__91__c__93__
	akg__91__c__93__
	ala_D__91__c__93__
	ala_L__91__c__93__
	alchac__91__c__93__
	amet__91__c__93__
	amp__91__c__93__
	amylopect900__91__c__93__
	amylose300__91__c__93__
	arab_D__91__c__93__
	arab_L__91__c__93__
	arabinan101__91__c__93__
	arabinogal__91__c__93__
	arabinoxyl__91__c__93__
	arachd__91__c__93__
	arg_L__91__c__93__
	asn_L__91__c__93__
	asp_L__91__c__93__
	atp__91__c__93__
	bglc__91__c__93__
	btn__91__c__93__
	btn_co2__91__c__93__
	C02528__91__c__93__
	ca2__91__c__93__
	cbl1__91__c__93__
	cdp__91__c__93__
	cellb__91__c__93__
	cellul__91__c__93__
	cgly__91__c__93__
	chol__91__c__93__
	cholate__91__c__93__
	chor__91__c__93__
	chsterol__91__c__93__
	cit__91__c__93__
	cl__91__c__93__
	co2__91__c__93__
	coa__91__c__93__
	cobalt2__91__c__93__
	coprost__91__c__93__
	cpppg3__91__c__93__
	csn__91__c__93__
	cu2__91__c__93__
	cys_L__91__c__93__
	cytd__91__c__93__
	dad_2__91__c__93__
	dadp__91__c__93__
	datp__91__c__93__
	dchac__91__c__93__
	dcyt__91__c__93__
	ddca__91__c__93__
	dextran40__91__c__93__
	dgchol__91__c__93__
	dgdp__91__c__93__
	dgmp__91__c__93__
	dgsn__91__c__93__
	drib__91__c__93__
	dttp__91__c__93__
	etoh__91__c__93__
	fad__91__c__93__
	fadh2__91__c__93__
	fald__91__c__93__
	fe2__91__c__93__
	fe3__91__c__93__
	fe3dcit__91__c__93__
	fol__91__c__93__
	for__91__c__93__
	fru__91__c__93__
	fuc_L__91__c__93__
	fum__91__c__93__
	gal__91__c__93__
	galmannan__91__c__93__
	gam__91__c__93__
	gchola__91__c__93__
	glc_D__91__c__93__
	glcmannan__91__c__93__
	glcn__91__c__93__
	gln_L__91__c__93__
	glu_D__91__c__93__
	glu_L__91__c__93__
	gly__91__c__93__
	glyc3p__91__c__93__
	glyc__91__c__93__
	glyleu__91__c__93__
	gsn__91__c__93__
	gthox__91__c__93__
	gthrd__91__c__93__
	gtp__91__c__93__
	gua__91__c__93__
	h2__91__c__93__
	h2o__91__c__93__
	h2s__91__c__93__
	h__91__c__93__
	HC02191__91__c__93__
	HC02194__91__c__93__
	hco3__91__c__93__
	hdca__91__c__93__
	hdcea__91__c__93__
	his_L__91__c__93__
	hom_L__91__c__93__
	homogal__91__c__93__
	hxan__91__c__93__
	icdchol__91__c__93__
	idp__91__c__93__
	ile_L__91__c__93__
	imp__91__c__93__
	indole__91__c__93__
	inost__91__c__93__
	ins__91__c__93__
	inulin__91__c__93__
	isochol__91__c__93__
	itp__91__c__93__
	k__91__c__93__
	kestopt__91__c__93__
	lanost__91__c__93__
	lcts__91__c__93__
	leu_L__91__c__93__
	levan1000__91__c__93__
	lichn__91__c__93__
	lmn30__91__c__93__
	lnlc__91__c__93__
	lnlnca__91__c__93__
	lnlncg__91__c__93__
	lys_L__91__c__93__
	malt__91__c__93__
	man__91__c__93__
	melib__91__c__93__
	meoh__91__c__93__
	met_L__91__c__93__
	metsox_S_L__91__c__93__
	mg2__91__c__93__
	MGlcn100__91__c__93__
	MGlcn100_rl__91__c__93__
	MGlcn101__91__c__93__
	MGlcn101_rl__91__c__93__
	MGlcn102__91__c__93__
	MGlcn102_rl__91__c__93__
	MGlcn103__91__c__93__
	MGlcn103_rl__91__c__93__
	MGlcn104__91__c__93__
	MGlcn104_rl__91__c__93__
	MGlcn105__91__c__93__
	MGlcn105_rl__91__c__93__
	MGlcn106__91__c__93__
	MGlcn106_rl__91__c__93__
	MGlcn107__91__c__93__
	MGlcn107_rl__91__c__93__
	MGlcn108__91__c__93__
	MGlcn108_rl__91__c__93__
	MGlcn109__91__c__93__
	MGlcn109_rl__91__c__93__
	MGlcn10__91__c__93__
	MGlcn10_rl__91__c__93__
	MGlcn110__91__c__93__
	MGlcn110_rl__91__c__93__
	MGlcn111__91__c__93__
	MGlcn111_rl__91__c__93__
	MGlcn112__91__c__93__
	MGlcn112_rl__91__c__93__
	MGlcn113__91__c__93__
	MGlcn113_rl__91__c__93__
	MGlcn114__91__c__93__
	MGlcn114_rl__91__c__93__
	MGlcn115__91__c__93__
	MGlcn115_rl__91__c__93__
	MGlcn116__91__c__93__
	MGlcn116_rl__91__c__93__
	MGlcn117__91__c__93__
	MGlcn117_rl__91__c__93__
	MGlcn118__91__c__93__
	MGlcn118_rl__91__c__93__
	MGlcn119__91__c__93__
	MGlcn119_rl__91__c__93__
	MGlcn120__91__c__93__
	MGlcn120_rl__91__c__93__
	MGlcn121__91__c__93__
	MGlcn121_rl__91__c__93__
	MGlcn122__91__c__93__
	MGlcn122_rl__91__c__93__
	MGlcn123__91__c__93__
	MGlcn123_rl__91__c__93__
	MGlcn124__91__c__93__
	MGlcn124_rl__91__c__93__
	MGlcn126__91__c__93__
	MGlcn126_rl__91__c__93__
	MGlcn127__91__c__93__
	MGlcn127_rl__91__c__93__
	MGlcn128__91__c__93__
	MGlcn128_rl__91__c__93__
	MGlcn129__91__c__93__
	MGlcn129_rl__91__c__93__
	MGlcn12__91__c__93__
	MGlcn12_rl__91__c__93__
	MGlcn130__91__c__93__
	MGlcn130_rl__91__c__93__
	MGlcn131__91__c__93__
	MGlcn131_rl__91__c__93__
	MGlcn132__91__c__93__
	MGlcn132_rl__91__c__93__
	MGlcn133__91__c__93__
	MGlcn133_rl__91__c__93__
	MGlcn134__91__c__93__
	MGlcn134_rl__91__c__93__
	MGlcn135__91__c__93__
	MGlcn135_rl__91__c__93__
	MGlcn136__91__c__93__
	MGlcn136_rl__91__c__93__
	MGlcn137__91__c__93__
	MGlcn137_rl__91__c__93__
	MGlcn138__91__c__93__
	MGlcn138_rl__91__c__93__
	MGlcn139__91__c__93__
	MGlcn139_rl__91__c__93__
	MGlcn13__91__c__93__
	MGlcn13_rl__91__c__93__
	MGlcn140__91__c__93__
	MGlcn140_rl__91__c__93__
	MGlcn141__91__c__93__
	MGlcn141_rl__91__c__93__
	MGlcn142__91__c__93__
	MGlcn142_rl__91__c__93__
	MGlcn143__91__c__93__
	MGlcn143_rl__91__c__93__
	MGlcn144__91__c__93__
	MGlcn144_rl__91__c__93__
	MGlcn145__91__c__93__
	MGlcn145_rl__91__c__93__
	MGlcn146__91__c__93__
	MGlcn146_rl__91__c__93__
	MGlcn147__91__c__93__
	MGlcn147_rl__91__c__93__
	MGlcn148__91__c__93__
	MGlcn148_rl__91__c__93__
	MGlcn149__91__c__93__
	MGlcn149_rl__91__c__93__
	MGlcn14__91__c__93__
	MGlcn14_rl__91__c__93__
	MGlcn150__91__c__93__
	MGlcn150_rl__91__c__93__
	MGlcn151__91__c__93__
	MGlcn151_rl__91__c__93__
	MGlcn152__91__c__93__
	MGlcn152_rl__91__c__93__
	MGlcn153__91__c__93__
	MGlcn153_rl__91__c__93__
	MGlcn154__91__c__93__
	MGlcn154_rl__91__c__93__
	MGlcn155__91__c__93__
	MGlcn155_rl__91__c__93__
	MGlcn156__91__c__93__
	MGlcn156_rl__91__c__93__
	MGlcn157__91__c__93__
	MGlcn157_rl__91__c__93__
	MGlcn158__91__c__93__
	MGlcn158_rl__91__c__93__
	MGlcn159__91__c__93__
	MGlcn159_rl__91__c__93__
	MGlcn15__91__c__93__
	MGlcn15_rl__91__c__93__
	MGlcn160__91__c__93__
	MGlcn160_rl__91__c__93__
	MGlcn161__91__c__93__
	MGlcn161_rl__91__c__93__
	MGlcn162__91__c__93__
	MGlcn162_rl__91__c__93__
	MGlcn163__91__c__93__
	MGlcn163_rl__91__c__93__
	MGlcn164__91__c__93__
	MGlcn164_rl__91__c__93__
	MGlcn165__91__c__93__
	MGlcn165_rl__91__c__93__
	MGlcn166__91__c__93__
	MGlcn166_rl__91__c__93__
	MGlcn167__91__c__93__
	MGlcn167_rl__91__c__93__
	MGlcn168__91__c__93__
	MGlcn168_rl__91__c__93__
	MGlcn169__91__c__93__
	MGlcn169_rl__91__c__93__
	MGlcn16__91__c__93__
	MGlcn16_rl__91__c__93__
	MGlcn170__91__c__93__
	MGlcn170_rl__91__c__93__
	MGlcn171__91__c__93__
	MGlcn171_rl__91__c__93__
	MGlcn172__91__c__93__
	MGlcn172_rl__91__c__93__
	MGlcn173__91__c__93__
	MGlcn173_rl__91__c__93__
	MGlcn174__91__c__93__
	MGlcn174_rl__91__c__93__
	MGlcn175__91__c__93__
	MGlcn175_rl__91__c__93__
	MGlcn176__91__c__93__
	MGlcn176_rl__91__c__93__
	MGlcn177__91__c__93__
	MGlcn177_rl__91__c__93__
	MGlcn178__91__c__93__
	MGlcn178_rl__91__c__93__
	MGlcn179__91__c__93__
	MGlcn179_rl__91__c__93__
	MGlcn17__91__c__93__
	MGlcn17_rl__91__c__93__
	MGlcn180__91__c__93__
	MGlcn180_rl__91__c__93__
	MGlcn181__91__c__93__
	MGlcn181_rl__91__c__93__
	MGlcn182__91__c__93__
	MGlcn182_rl__91__c__93__
	MGlcn183__91__c__93__
	MGlcn183_rl__91__c__93__
	MGlcn185__91__c__93__
	MGlcn185_rl__91__c__93__
	MGlcn186__91__c__93__
	MGlcn186_rl__91__c__93__
	MGlcn187__91__c__93__
	MGlcn187_rl__91__c__93__
	MGlcn188__91__c__93__
	MGlcn188_rl__91__c__93__
	MGlcn189__91__c__93__
	MGlcn189_rl__91__c__93__
	MGlcn18__91__c__93__
	MGlcn18_rl__91__c__93__
	MGlcn190__91__c__93__
	MGlcn190_rl__91__c__93__
	MGlcn191__91__c__93__
	MGlcn191_rl__91__c__93__
	MGlcn192__91__c__93__
	MGlcn192_rl__91__c__93__
	MGlcn193__91__c__93__
	MGlcn193_rl__91__c__93__
	MGlcn194__91__c__93__
	MGlcn194_rl__91__c__93__
	MGlcn195__91__c__93__
	MGlcn195_rl__91__c__93__
	MGlcn196__91__c__93__
	MGlcn196_rl__91__c__93__
	MGlcn19__91__c__93__
	MGlcn19_rl__91__c__93__
	MGlcn20__91__c__93__
	MGlcn20_rl__91__c__93__
	MGlcn21__91__c__93__
	MGlcn21_rl__91__c__93__
	MGlcn22__91__c__93__
	MGlcn22_rl__91__c__93__
	MGlcn23__91__c__93__
	MGlcn23_rl__91__c__93__
	MGlcn24__91__c__93__
	MGlcn24_rl__91__c__93__
	MGlcn25__91__c__93__
	MGlcn25_rl__91__c__93__
	MGlcn26__91__c__93__
	MGlcn26_rl__91__c__93__
	MGlcn27__91__c__93__
	MGlcn27_rl__91__c__93__
	MGlcn28__91__c__93__
	MGlcn28_rl__91__c__93__
	MGlcn29__91__c__93__
	MGlcn29_rl__91__c__93__
	MGlcn2__91__c__93__
	MGlcn2_rl__91__c__93__
	MGlcn30__91__c__93__
	MGlcn30_rl__91__c__93__
	MGlcn31__91__c__93__
	MGlcn31_rl__91__c__93__
	MGlcn32__91__c__93__
	MGlcn32_rl__91__c__93__
	MGlcn33__91__c__93__
	MGlcn33_rl__91__c__93__
	MGlcn34__91__c__93__
	MGlcn34_rl__91__c__93__
	MGlcn35__91__c__93__
	MGlcn35_rl__91__c__93__
	MGlcn36__91__c__93__
	MGlcn36_rl__91__c__93__
	MGlcn37__91__c__93__
	MGlcn37_rl__91__c__93__
	MGlcn38__91__c__93__
	MGlcn38_rl__91__c__93__
	MGlcn39__91__c__93__
	MGlcn39_rl__91__c__93__
	MGlcn3__91__c__93__
	MGlcn3_rl__91__c__93__
	MGlcn40__91__c__93__
	MGlcn40_rl__91__c__93__
	MGlcn41__91__c__93__
	MGlcn41_rl__91__c__93__
	MGlcn42__91__c__93__
	MGlcn42_rl__91__c__93__
	MGlcn45__91__c__93__
	MGlcn45_rl__91__c__93__
	MGlcn46__91__c__93__
	MGlcn46_rl__91__c__93__
	MGlcn47__91__c__93__
	MGlcn47_rl__91__c__93__
	MGlcn48__91__c__93__
	MGlcn48_rl__91__c__93__
	MGlcn4__91__c__93__
	MGlcn4_rl__91__c__93__
	MGlcn50__91__c__93__
	MGlcn50_rl__91__c__93__
	MGlcn51__91__c__93__
	MGlcn51_rl__91__c__93__
	MGlcn53__91__c__93__
	MGlcn53_rl__91__c__93__
	MGlcn54__91__c__93__
	MGlcn54_rl__91__c__93__
	MGlcn55__91__c__93__
	MGlcn55_rl__91__c__93__
	MGlcn56__91__c__93__
	MGlcn56_rl__91__c__93__
	MGlcn57__91__c__93__
	MGlcn57_rl__91__c__93__
	MGlcn58__91__c__93__
	MGlcn58_rl__91__c__93__
	MGlcn59__91__c__93__
	MGlcn59_rl__91__c__93__
	MGlcn5__91__c__93__
	MGlcn5_rl__91__c__93__
	MGlcn60__91__c__93__
	MGlcn60_rl__91__c__93__
	MGlcn61__91__c__93__
	MGlcn61_rl__91__c__93__
	MGlcn62__91__c__93__
	MGlcn62_rl__91__c__93__
	MGlcn63__91__c__93__
	MGlcn63_rl__91__c__93__
	MGlcn64__91__c__93__
	MGlcn64_rl__91__c__93__
	MGlcn65__91__c__93__
	MGlcn65_rl__91__c__93__
	MGlcn66__91__c__93__
	MGlcn66_rl__91__c__93__
	MGlcn67__91__c__93__
	MGlcn67_rl__91__c__93__
	MGlcn68__91__c__93__
	MGlcn68_rl__91__c__93__
	MGlcn69__91__c__93__
	MGlcn69_rl__91__c__93__
	MGlcn6__91__c__93__
	MGlcn6_rl__91__c__93__
	MGlcn70__91__c__93__
	MGlcn70_rl__91__c__93__
	MGlcn71__91__c__93__
	MGlcn71_rl__91__c__93__
	MGlcn72__91__c__93__
	MGlcn72_rl__91__c__93__
	MGlcn73__91__c__93__
	MGlcn73_rl__91__c__93__
	MGlcn74__91__c__93__
	MGlcn74_rl__91__c__93__
	MGlcn75__91__c__93__
	MGlcn75_rl__91__c__93__
	MGlcn76__91__c__93__
	MGlcn76_rl__91__c__93__
	MGlcn77__91__c__93__
	MGlcn77_rl__91__c__93__
	MGlcn78__91__c__93__
	MGlcn78_rl__91__c__93__
	MGlcn79__91__c__93__
	MGlcn79_rl__91__c__93__
	MGlcn7__91__c__93__
	MGlcn7_rl__91__c__93__
	MGlcn80__91__c__93__
	MGlcn80_rl__91__c__93__
	MGlcn81__91__c__93__
	MGlcn81_rl__91__c__93__
	MGlcn82__91__c__93__
	MGlcn82_rl__91__c__93__
	MGlcn83__91__c__93__
	MGlcn83_rl__91__c__93__
	MGlcn84__91__c__93__
	MGlcn84_rl__91__c__93__
	MGlcn85__91__c__93__
	MGlcn85_rl__91__c__93__
	MGlcn86__91__c__93__
	MGlcn86_rl__91__c__93__
	MGlcn87__91__c__93__
	MGlcn87_rl__91__c__93__
	MGlcn88__91__c__93__
	MGlcn88_rl__91__c__93__
	MGlcn89__91__c__93__
	MGlcn89_rl__91__c__93__
	MGlcn8__91__c__93__
	MGlcn8_rl__91__c__93__
	MGlcn90__91__c__93__
	MGlcn90_rl__91__c__93__
	MGlcn91__91__c__93__
	MGlcn91_rl__91__c__93__
	MGlcn92__91__c__93__
	MGlcn92_rl__91__c__93__
	MGlcn93__91__c__93__
	MGlcn93_rl__91__c__93__
	MGlcn94__91__c__93__
	MGlcn94_rl__91__c__93__
	MGlcn95__91__c__93__
	MGlcn95_rl__91__c__93__
	MGlcn96__91__c__93__
	MGlcn96_rl__91__c__93__
	MGlcn97__91__c__93__
	MGlcn97_rl__91__c__93__
	MGlcn98__91__c__93__
	MGlcn98_rl__91__c__93__
	MGlcn99__91__c__93__
	MGlcn99_rl__91__c__93__
	MGlcn9__91__c__93__
	MGlcn9_rl__91__c__93__
	mlthf__91__c__93__
	mn2__91__c__93__
	mnl__91__c__93__
	mobd__91__c__93__
	mqn7__91__c__93__
	mqn8__91__c__93__
	n2__91__c__93__
	na1__91__c__93__
	nac__91__c__93__
	nad__91__c__93__
	nadh__91__c__93__
	nadp__91__c__93__
	nadph__91__c__93__
	ncam__91__c__93__
	nh4__91__c__93__
	nmn__91__c__93__
	no2__91__c__93__
	no3__91__c__93__
	ocdca__91__c__93__
	ocdcea__91__c__93__
	octa__91__c__93__
	orn__91__c__93__
	oxa__91__c__93__
	pect__91__c__93__
	phe_L__91__c__93__
	pheme__91__c__93__
	pi__91__c__93__
	pime__91__c__93__
	pnto_R__91__c__93__
	ppi__91__c__93__
	pro_L__91__c__93__
	ptrc__91__c__93__
	pullulan1200__91__c__93__
	pydam__91__c__93__
	pydx5p__91__c__93__
	pydx__91__c__93__
	pydxn__91__c__93__
	q8__91__c__93__
	q8h2__91__c__93__
	raffin__91__c__93__
	rhamnogalurI__91__c__93__
	rhamnogalurII__91__c__93__
	rib_D__91__c__93__
	ribflv__91__c__93__
	rmn__91__c__93__
	sel__91__c__93__
	ser_L__91__c__93__
	sheme__91__c__93__
	so4__91__c__93__
	spmd__91__c__93__
	starch1200__91__c__93__
	strch1__91__c__93__
	sucr__91__c__93__
	tchola__91__c__93__
	tdchola__91__c__93__
	thm__91__c__93__
	thr_L__91__c__93__
	thymd__91__c__93__
	tre__91__c__93__
	trp_L__91__c__93__
	ttdca__91__c__93__
	tyr_L__91__c__93__
	uchol__91__c__93__
	udoholcoa__91__c__93__
	udp__91__c__93__
	ump__91__c__93__
	ura__91__c__93__
	uri__91__c__93__
	val_L__91__c__93__
	xan__91__c__93__
	xyl_D__91__c__93__
	xylan__91__c__93__
	xyluglc__91__c__93__
	zn2__91__c__93__
