## Supplementary Table 4 for "Unraveling microbial interactions in the gut microbiome"

### Sheet: DMEM_DerivedMost
	DMEM			High Fibre
Organism	Derives benefit	Helps	Helper	Derives benefit	Helps	Helper	Help both
Bacteroides uniformis	3	47	TRUE	1	47	TRUE	TRUE				Bacteroides uniformis	1
Bacteroides caccae	2	47	TRUE	3	37	TRUE	TRUE				Bacteroides caccae	3
Desulfovibrio desulfuricans	3	44	TRUE	13	26	TRUE	TRUE				Desulfovibrio desulfuricans	13
Bifidobacterium longum	8	43	TRUE	7	38	TRUE	TRUE				Bifidobacterium longum	7
Desulfovibrio piger	3	43	TRUE	9	30	TRUE	TRUE				Desulfovibrio piger	9
Bacteroides thetaiotaomicron	6	43	TRUE	23	22	FALSE	FALSE				Bacteroides thetaiotaomicron	23
Escherichia coli	8	42	TRUE	23	26	TRUE	TRUE				Escherichia coli	23
Bacteroides stercoris	6	41	TRUE	1	40	TRUE	TRUE				Bacteroides stercoris	1
Bilophila wadsworthia	9	40	TRUE	20	23	TRUE	TRUE				Bilophila wadsworthia	20
Bifidobacterium bifidum	10	40	TRUE	24	22	FALSE	FALSE				Bifidobacterium bifidum	24
Ruminococcus callidus	9	40	TRUE	12	22	TRUE	TRUE				Ruminococcus torques	39
Bacteroides intestinalis	9	39	TRUE	6	39	TRUE	TRUE				Bacteroides intestinalis	6
Parabacteroides johnsonii	10	39	TRUE	12	29	TRUE	TRUE				Phascolarctobacterium succinatutens	16
Enterobacter cloacae	11	38	TRUE	19	21	TRUE	TRUE				Enterobacter cloacae	19
Megasphaera elsdenii	12	37	TRUE	0	26	TRUE	TRUE				Parabacteroides distasonis	3
Citrobacter amalonaticus	14	36	TRUE	23	18	FALSE	FALSE				Citrobacter amalonaticus	23
Bacteroides eggerthii	16	35	TRUE	11	36	TRUE	TRUE				Bacteroides eggerthii	11
Parabacteroides distasonis	16	34	TRUE	3	36	TRUE	TRUE				Parabacteroides johnsonii	12
Shigella flexneri	19	32	TRUE	20	21	TRUE	TRUE				Streptococcus salivarius	32
Klebsiella pneumoniae	20	31	TRUE	42	6	FALSE	FALSE				Klebsiella pneumoniae	42
Bacteroides coprocola	21	30	TRUE	6	40	TRUE	TRUE				Bacteroides coprocola	6
Prevotella ruminicola	24	27	TRUE	22	20	FALSE	FALSE				Pseudoflavonifractor capillosus	32
Akkermansia muciniphila	23	27	TRUE	33	7	FALSE	FALSE				Akkermansia muciniphila	33
Collinsella tanakaei	23	27	TRUE	39	6	FALSE	FALSE				Collinsella tanakaei	39
Acidaminococcus fermentans	25	26	TRUE	11	25	TRUE	TRUE				Acidaminococcus fermentans	11
Lactobacillus reuteri	22	26	TRUE	32	14	FALSE	FALSE				Lactobacillus reuteri	32
Bacteroides fragilis	24	26	TRUE	38	9	FALSE	FALSE				Bacteroides fragilis	38
Streptococcus salivarius	23	24	TRUE	32	9	FALSE	FALSE				Subdoligranulum variabile	8
Blautia wexlerae	30	21	FALSE	26	16	FALSE	TRUE				Blautia wexlerae	26
Roseburia intestinalis	31	20	FALSE	9	38	TRUE	FALSE				Roseburia inulinivorans	23
Veillonella atypica	29	20	FALSE	13	21	TRUE	FALSE
Subdoligranulum variabile	33	18	FALSE	8	34	TRUE	FALSE				Veillonella atypica	13
Roseburia inulinivorans	32	18	FALSE	23	21	FALSE	TRUE				Ruminococcus bromii	41
Phascolarctobacterium succinatutens	33	18	FALSE	16	20	TRUE	FALSE				Prevotella ruminicola	22
Helicobacter pylori	33	18	FALSE	42	5	FALSE	TRUE				Helicobacter pylori	42
Fusobacterium varium	33	17	FALSE	12	34	TRUE	FALSE				Fusobacterium varium	12
Pseudoflavonifractor capillosus	33	16	FALSE	32	12	FALSE	TRUE				Roseburia intestinalis	9
Eubacterium rectale	36	15	FALSE	6	40	TRUE	FALSE				Eubacterium rectale	6
Alistipes shahii	34	15	FALSE	35	4	FALSE	TRUE				Alistipes shahii	35
Bifidobacterium adolescentis	39	12	FALSE	31	15	FALSE	TRUE				Bifidobacterium adolescentis	31
Alistipes finegoldii	37	12	FALSE	34	10	FALSE	TRUE				Alistipes finegoldii	34
Faecalibacterium prausnitzii	38	11	FALSE	14	29	TRUE	FALSE				Faecalibacterium prausnitzii	14
Clostridium clostridioforme	40	11	FALSE	18	27	TRUE	FALSE				Clostridium clostridioforme	18
Coprococcus catus	39	11	FALSE	43	6	FALSE	TRUE				Coprococcus catus	43
Haemophilus parainfluenzae	40	10	FALSE	38	6	FALSE	TRUE				Haemophilus parainfluenzae	38
Ruminococcus torques	44	7	FALSE	39	4	FALSE	TRUE				Shigella flexneri	20
Lactobacillus mucosae	42	7	FALSE	41	2	FALSE	TRUE				Lactobacillus mucosae	41
Dorea longicatena	44	6	FALSE	18	28	TRUE	FALSE				Dorea longicatena	18
Ruminococcus bromii	47	4	FALSE	41	5	FALSE	TRUE				Ruminococcus callidus	12
Alistipes putredinis	48	3	FALSE	8	35	TRUE	FALSE				Alistipes putredinis	8
Enterococcus faecium	50	1	FALSE	46	4	FALSE	TRUE				Enterococcus faecium	46
Dialister invisus	51	0	FALSE	36	3	FALSE	TRUE				Dialister invisus	36
			28			28	32

### Sheet: DMEM_helpsmost
Helps.the.Col.1.organism	n
Acidaminococcus fermentans	26
Akkermansia muciniphila	27
Alistipes finegoldii	12
Alistipes putredinis	3
Alistipes shahii	15
Bacteroides caccae	47
Bacteroides coprocola	30
Bacteroides eggerthii	35
Bacteroides fragilis	26
Bacteroides intestinalis	39
Bacteroides stercoris	41
Bacteroides thetaiotaomicron	43
Bacteroides uniformis	47
Bifidobacterium adolescentis	12
Bifidobacterium bifidum	40
Bifidobacterium longum	43
Bilophila wadsworthia	40
Blautia wexlerae	21
Citrobacter amalonaticus	36
Clostridium clostridioforme	11
Collinsella tanakaei	27
Coprococcus catus	11
Desulfovibrio desulfuricans	44
Desulfovibrio piger	43
Dorea longicatena	6
Enterobacter cloacae	38
Enterococcus faecium	1
Escherichia coli	42
Eubacterium rectale	15
Faecalibacterium prausnitzii	11
Fusobacterium varium	17
Haemophilus parainfluenzae	10
Helicobacter pylori	18
Klebsiella pneumoniae	31
Lactobacillus mucosae	7
Lactobacillus reuteri	26
Megasphaera elsdenii	37
Parabacteroides distasonis	34
Parabacteroides johnsonii	39
Phascolarctobacterium succinatutens	18
Prevotella ruminicola	27
Pseudoflavonifractor capillosus	16
Roseburia intestinalis	20
Roseburia inulinivorans	18
Ruminococcus bromii	4
Ruminococcus callidus	40
Ruminococcus torques	7
Shigella flexneri	32
Streptococcus salivarius	24
Subdoligranulum variabile	18
Veillonella atypica	20

### Sheet: HDFerivesmost
Derives.benefit	n
Acidaminococcus fermentans	11
Akkermansia muciniphila	33
Alistipes finegoldii	34
Alistipes putredinis	8
Alistipes shahii	35
Bacteroides caccae	3
Bacteroides coprocola	6
Bacteroides eggerthii	11
Bacteroides fragilis	38
Bacteroides intestinalis	6
Bacteroides stercoris	1
Bacteroides thetaiotaomicron	23
Bacteroides uniformis	1
Bifidobacterium adolescentis	31
Bifidobacterium bifidum	24
Bifidobacterium longum	7
Bilophila wadsworthia	20
Blautia wexlerae	26
Citrobacter amalonaticus	23
Clostridium clostridioforme	18
Collinsella tanakaei	39
Coprococcus catus	43
Desulfovibrio desulfuricans	13
Desulfovibrio piger	9
Dialister invisus	36
Dorea longicatena	18
Enterobacter cloacae	19
Enterococcus faecium	46
Escherichia coli	23
Eubacterium rectale	6
Faecalibacterium prausnitzii	14
Fusobacterium varium	12
Haemophilus parainfluenzae	38
Helicobacter pylori	42
Klebsiella pneumoniae	42
Lactobacillus mucosae	41
Lactobacillus reuteri	32
Parabacteroides distasonis	3
Parabacteroides johnsonii	12
Phascolarctobacterium succinatutens	16
Prevotella ruminicola	22
Pseudoflavonifractor capillosus	32
Roseburia intestinalis	9
Roseburia inulinivorans	23
Ruminococcus bromii	41
Ruminococcus callidus	12
Ruminococcus torques	39
Shigella flexneri	20
Streptococcus salivarius	32
Subdoligranulum variabile	8
Veillonella atypica	13

### Sheet: HFHelpsmost
Helps.the.Col.1.organism	n
Acidaminococcus fermentans	25
Akkermansia muciniphila	7
Alistipes finegoldii	10
Alistipes putredinis	35
Alistipes shahii	4
Bacteroides caccae	37
Bacteroides coprocola	40
Bacteroides eggerthii	36
Bacteroides fragilis	9
Bacteroides intestinalis	39
Bacteroides stercoris	40
Bacteroides thetaiotaomicron	22
Bacteroides uniformis	47
Bifidobacterium adolescentis	15
Bifidobacterium bifidum	22
Bifidobacterium longum	38
Bilophila wadsworthia	23
Blautia wexlerae	16
Citrobacter amalonaticus	18
Clostridium clostridioforme	27
Collinsella tanakaei	6
Coprococcus catus	6
Desulfovibrio desulfuricans	26
Desulfovibrio piger	30
Dialister invisus	3
Dorea longicatena	28
Enterobacter cloacae	21
Enterococcus faecium	4
Escherichia coli	26
Eubacterium rectale	40
Faecalibacterium prausnitzii	29
Fusobacterium varium	34
Haemophilus parainfluenzae	6
Helicobacter pylori	5
Klebsiella pneumoniae	6
Lactobacillus mucosae	2
Lactobacillus reuteri	14
Megasphaera elsdenii	26
Parabacteroides distasonis	36
Parabacteroides johnsonii	29
Phascolarctobacterium succinatutens	20
Prevotella ruminicola	20
Pseudoflavonifractor capillosus	12
Roseburia intestinalis	38
Roseburia inulinivorans	21
Ruminococcus bromii	5
Ruminococcus callidus	22
Ruminococcus torques	4
Shigella flexneri	21
Streptococcus salivarius	9
Subdoligranulum variabile	34
Veillonella atypica	21
