## Supplementary Table 5 for "Unraveling microbial interactions in the gut microbiome"

### Sheet: Sheet1
name	BetweennessCentrality
Bifidobacterium bifidum	6.60103
Ruminococcus torques	6.53939
Prevotella ruminicola	4.33581
Bifidobacterium adolescentis	3.55408
Desulfovibrio desulfuricans	2.17734
Desulfovibrio piger	2.08343
Citrobacter amalonaticus	2.03115
Escherichia coli	1.67786
Ruminococcus bromii	1.33765
Streptococcus salivarius	1.22186
Bacteroides caccae	0.74594
Bacteroides eggerthii	0.735882
Bacteroides intestinalis	0.675404
Bacteroides coprocola	0.595034
Helicobacter pylori	0.541037
Shigella flexneri	0.49506
Pseudoflavonifractor capillosus	0.467104
Coprococcus catus	0.447366
Parabacteroides johnsonii	0.400745
Roseburia inulinivorans	0.372404
Enterobacter cloacae	0.36004
Bifidobacterium longum	0.273687
Collinsella tanakaei	0.27136
Acidaminococcus fermentans	0.269949
Clostridium clostridioforme	0.267481
Lactobacillus reuteri	0.235911
Akkermansia muciniphila	0.168821
Bacteroides thetaiotaomicron	0.159873
Faecalibacterium prausnitzii	0.119605
Blautia wexlerae	0.116772
Ruminococcus callidus	0.113256
Bilophila wadsworthia	0.0812345
Haemophilus parainfluenzae	0.0746265
Subdoligranulum variabile	0.0681003
Veillonella atypica	0.0676323
Phascolarctobacterium succinatutens	0.0655854
Bacteroides fragilis	0.0644485
Fusobacterium varium	0.0581525
Eubacterium rectale	0.049188
Roseburia intestinalis	0.0460177
Alistipes putredinis	0.0418156
Alistipes finegoldii	0.0389028
Dorea longicatena	0.0321341
Parabacteroides distasonis	0.026258
Bacteroides stercoris	0.0193146
Klebsiella pneumoniae	0.0183167
Lactobacillus mucosae	0.00762527
Alistipes shahii	0.00516083
Bacteroides uniformis	0
Dialister invisus	0
Enterococcus faecium	0
Fusobacterium nucleatum	0
Megasphaera elsdenii	0
