## Supplementary Table 8 for "Unraveling microbial interactions in the gut microbiome"

DMEM		HF
Met names	Number of times they are exchanged
'o2__91__e__93__'	644	'o2__91__e__93__'	640
'ptrc__91__e__93__'	373	'taur__91__e__93__'	391
'nac__91__e__93__'	350	'urea__91__e__93__'	272
'thymd__91__e__93__'	345	'malttr__91__e__93__'	176
'dhptd__91__c__93__'	333	'ppa__91__e__93__'	134
'fru__91__e__93__'	307	'dad_5__91__c__93__'	100
'urea__91__e__93__'	270	'glcur__91__e__93__'	96
'acgam__91__e__93__'	249	'lac_L__91__e__93__'	91
'dgsn__91__e__93__'	238	'5mtr__91__c__93__'	80
'hxan__91__e__93__'	228	'core3__91__e__93__'	75
'gal__91__e__93__'	218	'core2__91__e__93__'	75
'ura__91__e__93__'	209	'galur__91__e__93__'	70
'rib_D__91__e__93__'	204	'but__91__e__93__'	63
'glyc__91__e__93__'	191	'core6__91__e__93__'	52
'arab_L__91__e__93__'	177	'acgal__91__e__93__'	51
'26dap_M__91__e__93__'	166	'core2_rl__91__e__93__'	50
'ppa__91__e__93__'	135	'agam1b6agal__91__e__93__'	50
'orn__91__e__93__'	127	'agam1b3agal__91__e__93__'	50
'lac_L__91__e__93__'	119	'glyb__91__e__93__'	44
'gua__91__e__93__'	119	'kdo2lipid4L__91__c__93__'	39
'spmd__91__e__93__'	118	'adocbl__91__e__93__'	37
'cit__91__e__93__'	102	'gcald__91__e__93__'	30
'dad_5__91__c__93__'	98	'sTn_antigen__91__e__93__'	27
'glcur__91__e__93__'	93	'f1a__91__e__93__'	27
'glyc3p__91__e__93__'	87	'T_antigen__91__e__93__'	27
'5mtr__91__c__93__'	79	'gal1b3acgal__91__e__93__'	26
'but__91__e__93__'	62	'tym__91__e__93__'	24
'xan__91__e__93__'	51	'4abut__91__e__93__'	24
'acnam__91__e__93__'	51	'sT_antigen__91__e__93__'	22
'ac__91__e__93__'	49	'tma__91__e__93__'	18
'glyb__91__e__93__'	44	'2ddglcn__91__e__93__'	18
'dcyt__91__e__93__'	44	'12ppd_S__91__e__93__'	18
'ttdca__91__e__93__'	36	'mal_L__91__e__93__'	12
'uri__91__e__93__'	34	'fuc1p_L__91__e__93__'	6
'4hbz__91__e__93__'	30	'glyclt__91__e__93__'	6
'gcald__91__e__93__'	30	'15dap__91__e__93__'	5
'tym__91__e__93__'	24	'diact__91__e__93__'	4
'4abut__91__e__93__'	23	'glutar__91__e__93__'	1
'glcn__91__e__93__'	21	'13ppd__91__e__93__'	1
'hcys_L__91__c__93__'	20
'2obut__91__e__93__'	20
'tma__91__e__93__'	18
'12ppd_S__91__e__93__'	17
'gsn__91__e__93__'	17
'mal_L__91__e__93__'	12
'meoh__91__e__93__'	8
'3mop__91__e__93__'	7
'glyclt__91__e__93__'	6
'15dap__91__e__93__'	5
'diact__91__e__93__'	4
'2obut__91__c__93__'	2
glutar__91__e__93__'	1
'13ppd__91__e__93__'	1
